# Analysis of Methicillin Resistance in *Staphylococcus Aureus* Sepsis Using TDbasedUFE

**DOI:** 10.1101/2024.01.25.577291

**Authors:** S. Watanabe, Y-h. Taguchi

## Abstract

scATAC-seq explains chromatin accessibility at cell-type resolution. Accordingly, this process is crucial for advancing our understanding of pathology and disease states. However, annotated data from scATAC-seq are both extensive and sparse; thus, conducting multidimensional analyses under multiple conditions is a challenging task. TDbasedUFE is a valuable tool for analyzing scATAC-seq data as it can extract genes in an unsupervised manner under multiple conditions based on tensor decomposition. We analyzed scATAC-seq data from the peripheral blood mononuclear cells of patients with sepsis infected with *S. aureus* using TDbasedUFE.

We extracted genes that exhibited different responses in methicillin-resistant (MSSA) and methicillin-sensitive *S. aureus* (MSSA) strains in sepsis for each cell type. Subsequently, we searched for studies containing gene sets similar to the extracted genes and predicted their functions. We also constructed protein-protein interactions (PPIs) for the extracted genes, defined hub proteins as central to the interactions based on degrees and clustering coefficients, and investigated the functions of these hub proteins. The genes of interest were abundant across all cell types, ranging from 710 to 1,372 genes. The functions of the extracted genes were predicted to be associated with several diseases or physiological substances. The hub proteins identified from the PPI analysis were mainly related to the ribosome, and their functions were associated with protein synthesis. These results highlight the suitability of TDbasedUFE for the analysis of scATAC-seq data. The functions of the genes identified in this study may provide insights into new promising therapeutic approaches, considering the distinction between methicillin resistance and *S. aureus* sepsis.
