## Supplementary Table 1 for "Analysis of Methicillin Resistance in *Staphylococcus Aureus* Sepsis Using TDbasedUFE": Supplymentary_Table_1.xlsx

### Sheet: INDEX
The number of patients and conditions for each cell type				Age details
cell-type	condition	count		Young	<35
CD4 Naive	Control	9		Middle	35-65
CD4 Naive	MRSA	9		Aged	>65
CD4 Naive	MSSA	9
CD4 TCM	Control	10
CD4 TCM	MRSA	10
CD4 TCM	MSSA	10
CD16 Mono	Control	5
CD16 Mono	MRSA	5
CD16 Mono	MSSA	5
CD8 TEM	Control	5
CD8 TEM	MRSA	10
CD8 TEM	MSSA	10
CD14 Mono	Control	10
CD14 Mono	MRSA	10
CD14 Mono	MSSA	10
NK	Control	5
NK	MRSA	5
NK	MSSA	5

### Sheet: NK_Patient_Table
Subject_ID	Sex	Age	Condition	idx
BMI0093-M03_2	F	Middle	Control	1
BMI0094-M03_2	M	Young	Control	2
BMI0095-M03_2	M	Middle	Control	3
BMI0099-M03_2	F	Middle	Control	4
BMI0101-M03_2	M	Young	Control	5
BWJ0023-M03_2	F	Young	Control	6
DU19-01S0003542	M	Middle	MRSA	10
DU19-01S0003549	F	Aged	MRSA	11
DU19-01S0003978	F	Young	MRSA	12
DU19-01S0004011	F	Middle	MRSA	13
DU19-01S0004013	F	Middle	MRSA	14
DU19-01S0004015	M	Aged	MRSA	15
DU19-01S0003453	F	Young	MSSA	16
DU19-01S0003507	F	Middle	MSSA	22
DU19-01S0003509	F	Middle	MSSA	23
DU19-01S0003515	M	Middle	MSSA	24
DU19-01S0003527	F	Middle	MSSA	25
DU19-01S0004017	M	Aged	MSSA	26

### Sheet: CD16 Mono_Patient_Table
Subject_ID	Sex	Age	Condition	idx
BMI0093-M03_2	F	Middle	Control	1
BMI0094-M03_2	M	Young	Control	2
BMI0095-M03_2	M	Middle	Control	3
BMI0099-M03_2	F	Middle	Control	4
BMI0101-M03_2	M	Young	Control	5
DU19-01S0003542	M	Middle	MRSA	7
DU19-01S0003549	F	Aged	MRSA	8
DU19-01S0003978	F	Young	MRSA	9
DU19-01S0003987	F	Middle	MRSA	10
DU19-01S0004015	M	Aged	MRSA	11
DU19-01S0003453	F	Young	MSSA	12
DU19-01S0003462	F	Young	MSSA	13
DU19-01S0003464	F	Middle	MSSA	14
DU19-01S0003466	M	Young	MSSA	15
DU19-01S0003482	M	Middle	MSSA	16

### Sheet: CD14 Mono_Patient_Table
Subject_ID	Sex	Age	Condition	idx
BMI0093-M03_2	F	Middle	Control	1
BMI0094-M03_2	M	Young	Control	2
BMI0095-M03_2	M	Middle	Control	3
BMI0099-M03_2	F	Middle	Control	4
BMI0101-M03_2	M	Young	Control	5
BWJ0023-M03_2	F	Young	Control	6
AS09-13278	M	Young	Control	7
AS11-18755	M	Middle	Control	8
AS14-03700	M	Middle	Control	9
AS17-00144	M	Middle	Control	10
DU19-01S0003542	M	Middle	MRSA	11
DU19-01S0003549	F	Aged	MRSA	12
DU19-01S0003978	F	Young	MRSA	13
DU19-01S0003987	F	Middle	MRSA	14
DU19-01S0003989	F	Young	MRSA	15
DU19-01S0003992	M	Aged	MRSA	16
DU19-01S0003994	M	Middle	MRSA	17
DU19-01S0004011	F	Middle	MRSA	18
DU19-01S0004013	F	Middle	MRSA	19
DU19-01S0004015	M	Aged	MRSA	20
DU19-01S0003453	F	Young	MSSA	21
DU19-01S0003462	F	Young	MSSA	22
DU19-01S0003464	F	Middle	MSSA	23
DU19-01S0003466	M	Young	MSSA	24
DU19-01S0003482	M	Middle	MSSA	25
DU19-01S0003492	M	Middle	MSSA	26
DU19-01S0003507	F	Middle	MSSA	27
DU19-01S0003509	F	Middle	MSSA	28
DU19-01S0003515	M	Middle	MSSA	29
DU19-01S0003527	F	Middle	MSSA	30

### Sheet: CD8 TEM_Patient_Table
Subject_ID	Sex	Age	Condition	idx
BMI0093-M03_2	F	Middle	Control	1
BMI0094-M03_2	M	Young	Control	2
BMI0095-M03_2	M	Middle	Control	3
BMI0099-M03_2	F	Middle	Control	4
BMI0101-M03_2	M	Young	Control	5
BWJ0023-M03_2	F	Young	Control	6
AS09-13278	M	Young	Control	7
AS11-18755	M	Middle	Control	8
AS13-08590	M	Middle	Control	9
AS14-03700	M	Middle	Control	10
DU19-01S0003542	M	Middle	MRSA	12
DU19-01S0003549	F	Aged	MRSA	13
DU19-01S0003978	F	Young	MRSA	14
DU19-01S0003987	F	Middle	MRSA	15
DU19-01S0003989	F	Young	MRSA	16
DU19-01S0003992	M	Aged	MRSA	17
DU19-01S0003994	M	Middle	MRSA	18
DU19-01S0004011	F	Middle	MRSA	19
DU19-01S0004013	F	Middle	MRSA	20
DU19-01S0004015	M	Aged	MRSA	21
DU19-01S0003453	F	Young	MSSA	22
DU19-01S0003462	F	Young	MSSA	23
DU19-01S0003464	F	Middle	MSSA	24
DU19-01S0003466	M	Young	MSSA	25
DU19-01S0003482	M	Middle	MSSA	26
DU19-01S0003492	M	Middle	MSSA	27
DU19-01S0003507	F	Middle	MSSA	28
DU19-01S0003509	F	Middle	MSSA	29
DU19-01S0003527	F	Middle	MSSA	30
DU19-01S0004017	M	Aged	MSSA	31

### Sheet: CD4 TCM_Patient_Table
Subject_ID	Sex	Age	Condition	idx
BMI0093-M03_2	F	Middle	Control	1
BMI0094-M03_2	M	Young	Control	2
BMI0095-M03_2	M	Middle	Control	3
BMI0099-M03_2	F	Middle	Control	4
BMI0101-M03_2	M	Young	Control	5
BWJ0023-M03_2	F	Young	Control	6
AS09-13278	M	Young	Control	7
AS11-18755	M	Middle	Control	8
AS13-08590	M	Middle	Control	9
AS14-03700	M	Middle	Control	10
DU19-01S0003542	M	Middle	MRSA	12
DU19-01S0003549	F	Aged	MRSA	13
DU19-01S0003978	F	Young	MRSA	14
DU19-01S0003987	F	Middle	MRSA	15
DU19-01S0003989	F	Young	MRSA	16
DU19-01S0003992	M	Aged	MRSA	17
DU19-01S0003994	M	Middle	MRSA	18
DU19-01S0004011	F	Middle	MRSA	19
DU19-01S0004013	F	Middle	MRSA	20
DU19-01S0004015	M	Aged	MRSA	21
DU19-01S0003453	F	Young	MSSA	22
DU19-01S0003462	F	Young	MSSA	23
DU19-01S0003464	F	Middle	MSSA	24
DU19-01S0003466	M	Young	MSSA	25
DU19-01S0003482	M	Middle	MSSA	26
DU19-01S0003492	M	Middle	MSSA	27
DU19-01S0003507	F	Middle	MSSA	28
DU19-01S0003509	F	Middle	MSSA	29
DU19-01S0003515	M	Middle	MSSA	30
DU19-01S0003527	F	Middle	MSSA	31

### Sheet: CD4 Naive_Patient_Table
Subject_ID	Sex	Age	Condition	idx
BMI0093-M03_2	F	Middle	Control	1
BMI0094-M03_2	M	Young	Control	2
BMI0095-M03_2	M	Middle	Control	3
BMI0099-M03_2	F	Middle	Control	4
BWJ0023-M03_2	F	Young	Control	5
AS09-13278	M	Young	Control	6
AS11-18755	M	Middle	Control	7
AS14-03700	M	Middle	Control	8
AS17-00144	M	Middle	Control	9
DU19-01S0003542	M	Middle	MRSA	10
DU19-01S0003549	F	Aged	MRSA	11
DU19-01S0003978	F	Young	MRSA	12
DU19-01S0003987	F	Middle	MRSA	13
DU19-01S0003989	F	Young	MRSA	14
DU19-01S0003992	M	Aged	MRSA	15
DU19-01S0003994	M	Middle	MRSA	16
DU19-01S0004011	F	Middle	MRSA	17
DU19-01S0004013	F	Middle	MRSA	18
DU19-01S0003453	F	Young	MSSA	19
DU19-01S0003462	F	Young	MSSA	20
DU19-01S0003464	F	Middle	MSSA	21
DU19-01S0003466	M	Young	MSSA	22
DU19-01S0003482	M	Middle	MSSA	23
DU19-01S0003492	M	Middle	MSSA	24
DU19-01S0003507	F	Middle	MSSA	25
DU19-01S0003509	F	Middle	MSSA	26
DU19-01S0003515	M	Middle	MSSA	27
