## Supplementary Table 5 for "Analysis of Methicillin Resistance in *Staphylococcus Aureus* Sepsis Using TDbasedUFE": Supplymentary_Table_5.xlsx

### Sheet: Family_Enrichment
Library	Cell	Description	GeneRatio	BgRatio	pvalue	p.adjust	qvalue	geneID	Count
GO_Biological_Process_2023	NK	Cytoplasmic Translation(GO:0002181)	3/3	93/14698	2.4526e-07	3.67889e-06	2.58168042846812e-07	RPS18/RPS27/RPS9	3
GO_Biological_Process_2023	NK	Peptide Biosynthetic Process(GO:0043043)	3/3	158/14698	1.21898e-06	9.14232e-06	6.41566466725909e-07	RPS18/RPS27/RPS9	3
GO_Biological_Process_2023	NK	Macromolecule Biosynthetic Process(GO:0009059)	3/3	183/14698	1.89896e-06	9.49478e-06	6.66300458408521e-07	RPS18/RPS27/RPS9	3
GO_Biological_Process_2023	NK	Translation(GO:0006412)	3/3	234/14698	3.9845e-06	1.49419e-05	1.04855227340167e-06	RPS18/RPS27/RPS9	3
GO_Biological_Process_2023	NK	Gene Expression(GO:0010467)	3/3	296/14698	8.08677e-06	2.42603e-05	1.70247744643096e-06	RPS18/RPS27/RPS9	3
GO_Biological_Process_2023	NK	Ribosomal Small Subunit Biogenesis(GO:0042274)	2/3	84/14698	9.64658e-05	0.000241164	1.69238171766512e-05	RPS27/RPS9	2
GO_Biological_Process_2023	NK	Ribonucleoprotein Complex Biogenesis(GO:0022613)	2/3	118/14698	0.000190726	0.000408699	2.86806613420571e-05	RPS27/RPS9	2
GO_Biological_Process_2023	NK	Ribosome Biogenesis(GO:0042254)	2/3	155/14698	0.000329202	0.000617253	4.33159997809053e-05	RPS27/RPS9	2
GO_Biological_Process_2023	NK	Ribosomal Small Subunit Assembly(GO:0000028)	1/3	17/14698	0.00346608	0.00577681	0.00040538989952889	RPS27	1
GO_Biological_Process_2023	CD16 Mono	Cytoplasmic Translation(GO:0002181)	2/2	93/14698	3.96081e-05	0.000415427	NA	RPL14/RPL38	2
GO_Biological_Process_2023	CD16 Mono	Ribonucleoprotein Complex Biogenesis(GO:0022613)	2/2	118/14698	6.39118e-05	0.000415427	NA	RPL14/RPL38	2
GO_Biological_Process_2023	CD16 Mono	Peptide Biosynthetic Process(GO:0043043)	2/2	158/14698	0.000114834	0.000497613	NA	RPL14/RPL38	2
GO_Biological_Process_2023	CD16 Mono	Macromolecule Biosynthetic Process(GO:0009059)	2/2	183/14698	0.000154183	0.000501094	NA	RPL14/RPL38	2
GO_Biological_Process_2023	CD16 Mono	Translation(GO:0006412)	2/2	234/14698	0.000252397	0.000656233	NA	RPL14/RPL38	2
GO_Biological_Process_2023	CD16 Mono	Gene Expression(GO:0010467)	2/2	296/14698	0.000404228	0.000875828	NA	RPL14/RPL38	2
GO_Biological_Process_2023	CD8 TEM	Translation(GO:0006412)	11/11	234/14698	1.3168e-20	4.6088e-19	1.24749407495592e-19	EEF2/MRPL10/MRPL12/MRPL2/MRPL34/MRPL4/MRPL40/MRPL48/MRPL55/MRPS10/RPL26	11
GO_Biological_Process_2023	CD8 TEM	Mitochondrial Translation(GO:0032543)	9/11	98/14698	9.7281e-19	1.70242e-17	4.6080488434767e-18	MRPL10/MRPL12/MRPL2/MRPL34/MRPL4/MRPL40/MRPL48/MRPL55/MRPS10	9
GO_Biological_Process_2023	CD8 TEM	Mitochondrial Gene Expression(GO:0140053)	9/11	103/14698	1.5505e-18	1.80892e-17	4.89631851137534e-18	MRPL10/MRPL12/MRPL2/MRPL34/MRPL4/MRPL40/MRPL48/MRPL55/MRPS10	9
GO_Biological_Process_2023	CD8 TEM	Macromolecule Biosynthetic Process(GO:0009059)	6/11	183/14698	1.50574e-09	1.31752e-08	3.56622365148014e-09	EEF2/MRPL10/MRPL12/MRPL34/MRPL55/RPL26	6
GO_Biological_Process_2023	CD8 TEM	Peptide Biosynthetic Process(GO:0043043)	5/11	158/14698	5.90854e-08	4.13598e-07	1.11951371592315e-07	MRPL10/MRPL12/MRPL34/MRPL55/RPL26	5
GO_Biological_Process_2023	CD8 TEM	Gene Expression(GO:0010467)	5/11	296/14698	1.3398e-06	7.81547e-06	2.11546644093487e-06	MRPL10/MRPL12/MRPL34/MRPL55/RPL26	5
GO_Biological_Process_2023	CD8 TEM	Positive Regulation Of Amide Metabolic Process(GO:0034250)	2/11	85/14698	0.00175733	0.00878667	0.00237834681275708	EEF2/RPL26	2
GO_Biological_Process_2023	CD4 TCM	Translation(GO:0006412)	10/23	234/14698	8.23929e-13	1.14526e-10	6.67816010825567e-11	MRPL1/MRPL16/MRPL39/MRPL41/MRPS14/MRPS18C/MRPS21/RPL10A/RPL18A/RPL26	10
GO_Biological_Process_2023	CD4 TCM	Mitochondrial Translation(GO:0032543)	7/23	98/14698	1.05899e-10	6.99369e-09	4.07811019456973e-09	MRPL1/MRPL16/MRPL39/MRPL41/MRPS14/MRPS18C/MRPS21	7
GO_Biological_Process_2023	CD4 TCM	Mitochondrial Gene Expression(GO:0140053)	7/23	103/14698	1.50943e-10	6.99369e-09	4.07811019456973e-09	MRPL1/MRPL16/MRPL39/MRPL41/MRPS14/MRPS18C/MRPS21	7
GO_Biological_Process_2023	CD4 TCM	Peptide Biosynthetic Process(GO:0043043)	7/23	158/14698	3.08027e-09	1.0704e-07	6.24160913075615e-08	MRPL41/MRPS14/MRPS18C/MRPS21/RPL10A/RPL18A/RPL26	7
GO_Biological_Process_2023	CD4 TCM	Macromolecule Biosynthetic Process(GO:0009059)	7/23	183/14698	8.56668e-09	2.38154e-07	1.38870330212534e-07	MRPL41/MRPS14/MRPS18C/MRPS21/RPL10A/RPL18A/RPL26	7
GO_Biological_Process_2023	CD4 TCM	Gene Expression(GO:0010467)	7/23	296/14698	2.32709e-07	5.39109e-06	3.14361392787758e-06	MRPL41/MRPS14/MRPS18C/MRPS21/RPL10A/RPL18A/RPL26	7
GO_Biological_Process_2023	CD4 TCM	RNA Polymerase II Preinitiation Complex Assembly(GO:0051123)	3/23	56/14698	8.78979e-05	0.0017454	0.00101776463493005	GTF2B/MED21/MED9	3
GO_Biological_Process_2023	CD4 TCM	Transcription Preinitiation Complex Assembly(GO:0070897)	3/23	59/14698	0.000102768	0.0017856	0.00104120495695048	GTF2B/MED21/MED9	3
GO_Biological_Process_2023	CD4 TCM	Transcription Initiation At RNA Polymerase II Promoter(GO:0006367)	3/23	76/14698	0.000218413	0.00337326	0.00196699098001905	GTF2B/MED21/MED9	3
GO_Biological_Process_2023	CD4 TCM	Cytoplasmic Translation(GO:0002181)	3/23	93/14698	0.000396235	0.00550766	0.00321158511943566	RPL10A/RPL18A/RPL26	3
GO_Biological_Process_2023	CD4 TCM	Mitotic G1 DNA Damage Checkpoint Signaling(GO:0031571)	2/23	26/14698	0.000744082	0.00940249	0.00548270705103015	RPL26/RPS27L	2
GO_Cellular_Component_2023	NK	Cytosolic Small Ribosomal Subunit(GO:0022627)	3/3	41/10972	4.84362e-08	2.08648e-07	NA	RPS18/RPS27/RPS9	3
GO_Cellular_Component_2023	NK	Small Ribosomal Subunit(GO:0015935)	3/3	42/10972	5.2162e-08	2.08648e-07	NA	RPS18/RPS27/RPS9	3
GO_Cellular_Component_2023	NK	Ribosome(GO:0005840)	3/3	61/10972	1.63529e-07	4.36077e-07	NA	RPS18/RPS27/RPS9	3
GO_Cellular_Component_2023	NK	Small-Subunit Processome(GO:0032040)	2/3	73/10972	0.000130427	0.000260853	NA	RPS27/RPS9	2
GO_Cellular_Component_2023	NK	Asymmetric Synapse(GO:0032279)	2/3	133/10972	0.000434054	0.000694486	NA	RPS18/RPS27	2
GO_Cellular_Component_2023	NK	Postsynaptic Density(GO:0014069)	2/3	151/10972	0.00055938	0.00074584	NA	RPS18/RPS27	2
GO_Cellular_Component_2023	NK	Focal Adhesion(GO:0005925)	2/3	387/10972	0.00363585	0.00378603	NA	RPS18/RPS9	2
GO_Cellular_Component_2023	NK	Cell-Substrate Junction(GO:0030055)	2/3	395/10972	0.00378603	0.00378603	NA	RPS18/RPS9	2
GO_Cellular_Component_2023	CD16 Mono	Cytosolic Large Ribosomal Subunit(GO:0022625)	2/2	52/10972	2.20314e-05	8.81255e-05	2.31909158727018e-05	RPL14/RPL38	2
GO_Cellular_Component_2023	CD16 Mono	Large Ribosomal Subunit(GO:0015934)	2/2	52/10972	2.20314e-05	8.81255e-05	2.31909158727018e-05	RPL14/RPL38	2
GO_Cellular_Component_2023	CD16 Mono	Asymmetric Synapse(GO:0032279)	2/2	133/10972	0.000145846	0.000376328	9.90336056781101e-05	RPL14/RPL38	2
GO_Cellular_Component_2023	CD16 Mono	Postsynaptic Density(GO:0014069)	2/2	151/10972	0.000188164	0.000376328	9.90336056781101e-05	RPL14/RPL38	2
GO_Cellular_Component_2023	CD16 Mono	Polysomal Ribosome(GO:0042788)	1/2	28/10972	0.00509762	0.00815619	0.00214636648534041	RPL38	1
GO_Cellular_Component_2023	CD8 TEM	Mitochondrial Inner Membrane(GO:0005743)	9/11	370/10972	2.65657e-12	2.82341e-11	1.6210949066438e-11	MRPL10/MRPL12/MRPL2/MRPL34/MRPL4/MRPL40/MRPL48/MRPL55/MRPS10	9
GO_Cellular_Component_2023	CD8 TEM	Organelle Inner Membrane(GO:0019866)	9/11	398/10972	5.13347e-12	2.82341e-11	1.6210949066438e-11	MRPL10/MRPL12/MRPL2/MRPL34/MRPL4/MRPL40/MRPL48/MRPL55/MRPS10	9
GO_Cellular_Component_2023	CD8 TEM	Mitochondrial Ribosome(GO:0005761)	3/11	22/10972	1.14262e-06	4.1896e-06	2.40551106865489e-06	MRPL34/MRPL40/MRPL48	3
GO_Cellular_Component_2023	CD4 TCM	Cytosolic Large Ribosomal Subunit(GO:0022625)	4/21	52/10972	2.52941e-06	3.1373e-05	2.03225677557398e-05	RPL10A/RPL18A/RPL26/RPL7L1	4
GO_Cellular_Component_2023	CD4 TCM	Large Ribosomal Subunit(GO:0015934)	4/21	52/10972	2.52941e-06	3.1373e-05	2.03225677557398e-05	RPL10A/RPL18A/RPL26/RPL7L1	4
GO_Cellular_Component_2023	CD4 TCM	Mitochondrial Inner Membrane(GO:0005743)	7/21	370/10972	3.61996e-06	3.1373e-05	2.03225677557398e-05	MRPL1/MRPL16/MRPL39/MRPL41/MRPS14/MRPS18C/MRPS21	7
GO_Cellular_Component_2023	CD4 TCM	Organelle Inner Membrane(GO:0019866)	7/21	398/10972	5.86554e-06	3.8126e-05	2.46970207742315e-05	MRPL1/MRPL16/MRPL39/MRPL41/MRPS14/MRPS18C/MRPS21	7
GO_Cellular_Component_2023	CD4 TCM	Mitochondrial Ribosome(GO:0005761)	2/21	22/10972	0.000787592	0.00373363	0.00241854497038095	MRPL39/MRPS14	2
GO_Cellular_Component_2023	CD4 TCM	Core Mediator Complex(GO:0070847)	2/21	23/10972	0.000861607	0.00373363	0.00241854497038095	MED21/MED9	2
GO_Cellular_Component_2023	CD4 TCM	Polysomal Ribosome(GO:0042788)	2/21	28/10972	0.0012799	0.00475391	0.00307945830686394	RPL10A/RPL18A	2
KEGG_2021_Human	NK	Ribosome	4/4	158/8078	1.40968e-07	2.81936e-07	NA	RPL23/RPS18/RPS27/RPS9	4
KEGG_2021_Human	NK	Coronavirus disease	4/4	232/8078	6.63392e-07	6.63392e-07	NA	RPL23/RPS18/RPS27/RPS9	4
KEGG_2021_Human	CD16 Mono	Ribosome	2/2	158/8078	0.000380192	0.000760384	NA	RPL14/RPL38	2
KEGG_2021_Human	CD16 Mono	Coronavirus disease	2/2	232/8078	0.000821384	0.000821384	NA	RPL14/RPL38	2
KEGG_2021_Human	CD8 TEM	Ribosome	7/8	158/8078	7.5508e-12	3.02032e-11	2.38446199471214e-11	MRPL10/MRPL12/MRPL2/MRPL34/MRPL4/MRPS10/RPL26	7
KEGG_2021_Human	CD4 TCM	Ribosome	9/16	158/8078	3.39489e-12	7.80825e-11	6.43242461124755e-11	MRPL1/MRPL16/MRPS14/MRPS18C/MRPS21/RPL10A/RPL18A/RPL26/RPS27L	9
KEGG_2021_Human	CD4 TCM	Proteasome	3/16	46/8078	9.18947e-05	0.00105679	0.000870581139704937	PSMA4/PSMB7/PSMB8	3
KEGG_2021_Human	CD4 TCM	Coronavirus disease	4/16	232/8078	0.00091905	0.00704605	0.00580452895542894	RPL10A/RPL18A/RPL26/RPS27L	4

### Sheet: HGNC
Cell	Family ID	Family name	HGNC ID (gene)	Approved symbol	Approved name
CD16 Mono	729	L ribosomal proteins	HGNC:10349	RPL38	ribosomal protein L38
CD16 Mono	729	L ribosomal proteins	HGNC:10305	RPL14	ribosomal protein L14
CD16 Mono	1054	Ribosomal proteins	HGNC:10349	RPL38	ribosomal protein L38
CD16 Mono	1054	Ribosomal proteins	HGNC:10305	RPL14	ribosomal protein L14
CD4 Naive	646	Mitochondrial ribosomal proteins	HGNC:14502	MRPS10	mitochondrial ribosomal protein S10
CD4 Naive	1054	Ribosomal proteins	HGNC:14502	MRPS10	mitochondrial ribosomal protein S10
CD4 Naive	1996	Small subunit mitochondrial ribosomal proteins	HGNC:14502	MRPS10	mitochondrial ribosomal protein S10
CD4 TCM	1436	Actin related proteins	HGNC:14671	ACTR5	actin related protein 5
CD4 TCM	559	F-box and WD repeat domain containing	HGNC:13607	FBXW11	F-box and WD repeat domain containing 11
CD4 TCM	557	F-boxes	HGNC:13607	FBXW11	F-box and WD repeat domain containing 11
CD4 TCM	565	General transcription factors	HGNC:4648	GTF2B	general transcription factor IIB
CD4 TCM	595	INO80 complex	HGNC:14671	ACTR5	actin related protein 5
CD4 TCM	729	L ribosomal proteins	HGNC:10327	RPL26	ribosomal protein L26
CD4 TCM	729	L ribosomal proteins	HGNC:10299	RPL10A	ribosomal protein L10a
CD4 TCM	729	L ribosomal proteins	HGNC:10311	RPL18A	ribosomal protein L18a
CD4 TCM	729	L ribosomal proteins	HGNC:21370	RPL7L1	ribosomal protein L7 like 1
CD4 TCM	1994	Large subunit mitochondrial ribosomal proteins	HGNC:14275	MRPL1	mitochondrial ribosomal protein L1
CD4 TCM	1994	Large subunit mitochondrial ribosomal proteins	HGNC:14476	MRPL16	mitochondrial ribosomal protein L16
CD4 TCM	1994	Large subunit mitochondrial ribosomal proteins	HGNC:14027	MRPL39	mitochondrial ribosomal protein L39
CD4 TCM	1994	Large subunit mitochondrial ribosomal proteins	HGNC:14492	MRPL41	mitochondrial ribosomal protein L41
CD4 TCM	1061	Mediator complex	HGNC:11473	MED21	mediator complex subunit 21
CD4 TCM	1061	Mediator complex	HGNC:25487	MED9	mediator complex subunit 9
CD4 TCM	1690	MicroRNA host genes	HGNC:10299	RPL10A	ribosomal protein L10a
CD4 TCM	1691	MicroRNA protein coding host genes	HGNC:10299	RPL10A	ribosomal protein L10a
CD4 TCM	646	Mitochondrial ribosomal proteins	HGNC:16633	MRPS18C	mitochondrial ribosomal protein S18C
CD4 TCM	646	Mitochondrial ribosomal proteins	HGNC:14275	MRPL1	mitochondrial ribosomal protein L1
CD4 TCM	646	Mitochondrial ribosomal proteins	HGNC:14476	MRPL16	mitochondrial ribosomal protein L16
CD4 TCM	646	Mitochondrial ribosomal proteins	HGNC:14027	MRPL39	mitochondrial ribosomal protein L39
CD4 TCM	646	Mitochondrial ribosomal proteins	HGNC:14492	MRPL41	mitochondrial ribosomal protein L41
CD4 TCM	646	Mitochondrial ribosomal proteins	HGNC:14049	MRPS14	mitochondrial ribosomal protein S14
CD4 TCM	646	Mitochondrial ribosomal proteins	HGNC:14046	MRPS21	mitochondrial ribosomal protein S21
CD4 TCM	646	Mitochondrial ribosomal proteins	HGNC:16635	MRPS35	mitochondrial ribosomal protein S35
CD4 TCM	1486	MPP10 subcomplex	HGNC:14497	IMP3	IMP U3 small nucleolar ribonucleoprotein 3
CD4 TCM	690	Proteasome	HGNC:9545	PSMB8	proteasome 20S subunit beta 8
CD4 TCM	690	Proteasome	HGNC:9533	PSMA4	proteasome 20S subunit alpha 4
CD4 TCM	690	Proteasome	HGNC:9544	PSMB7	proteasome 20S subunit beta 7
CD4 TCM	1729	Ribosomal biogenesis factors	HGNC:14497	IMP3	IMP U3 small nucleolar ribonucleoprotein 3
CD4 TCM	1054	Ribosomal proteins	HGNC:16633	MRPS18C	mitochondrial ribosomal protein S18C
CD4 TCM	1054	Ribosomal proteins	HGNC:14275	MRPL1	mitochondrial ribosomal protein L1
CD4 TCM	1054	Ribosomal proteins	HGNC:14476	MRPL16	mitochondrial ribosomal protein L16
CD4 TCM	1054	Ribosomal proteins	HGNC:14027	MRPL39	mitochondrial ribosomal protein L39
CD4 TCM	1054	Ribosomal proteins	HGNC:14492	MRPL41	mitochondrial ribosomal protein L41
CD4 TCM	1054	Ribosomal proteins	HGNC:14049	MRPS14	mitochondrial ribosomal protein S14
CD4 TCM	1054	Ribosomal proteins	HGNC:14046	MRPS21	mitochondrial ribosomal protein S21
CD4 TCM	1054	Ribosomal proteins	HGNC:18476	RPS27L	ribosomal protein S27 like
CD4 TCM	1054	Ribosomal proteins	HGNC:16635	MRPS35	mitochondrial ribosomal protein S35
CD4 TCM	1054	Ribosomal proteins	HGNC:10327	RPL26	ribosomal protein L26
CD4 TCM	1054	Ribosomal proteins	HGNC:10299	RPL10A	ribosomal protein L10a
CD4 TCM	1054	Ribosomal proteins	HGNC:10311	RPL18A	ribosomal protein L18a
CD4 TCM	1054	Ribosomal proteins	HGNC:21370	RPL7L1	ribosomal protein L7 like 1
CD4 TCM	728	S ribosomal proteins	HGNC:18476	RPS27L	ribosomal protein S27 like
CD4 TCM	1171	SCF complex	HGNC:13607	FBXW11	F-box and WD repeat domain containing 11
CD4 TCM	1876	Signal recognition particle	HGNC:11301	SRP54	signal recognition particle 54
CD4 TCM	1838	Small nucleolar RNA host genes	HGNC:10311	RPL18A	ribosomal protein L18a
CD4 TCM	1835	Small nucleolar RNA protein coding host genes	HGNC:10311	RPL18A	ribosomal protein L18a
CD4 TCM	1996	Small subunit mitochondrial ribosomal proteins	HGNC:16633	MRPS18C	mitochondrial ribosomal protein S18C
CD4 TCM	1996	Small subunit mitochondrial ribosomal proteins	HGNC:14049	MRPS14	mitochondrial ribosomal protein S14
CD4 TCM	1996	Small subunit mitochondrial ribosomal proteins	HGNC:14046	MRPS21	mitochondrial ribosomal protein S21
CD4 TCM	1996	Small subunit mitochondrial ribosomal proteins	HGNC:16635	MRPS35	mitochondrial ribosomal protein S35
CD4 TCM	1484	SSU processome	HGNC:14497	IMP3	IMP U3 small nucleolar ribonucleoprotein 3
CD4 TCM	362	WD repeat domain containing	HGNC:13607	FBXW11	F-box and WD repeat domain containing 11
CD8 TEM	646	Mitochondrial ribosomal proteins	HGNC:14056	MRPL2	mitochondrial ribosomal protein L2
CD8 TEM	646	Mitochondrial ribosomal proteins	HGNC:14276	MRPL4	mitochondrial ribosomal protein L4
CD8 TEM	646	Mitochondrial ribosomal proteins	HGNC:14502	MRPS10	mitochondrial ribosomal protein S10
CD8 TEM	646	Mitochondrial ribosomal proteins	HGNC:14488	MRPL34	mitochondrial ribosomal protein L34
CD8 TEM	646	Mitochondrial ribosomal proteins	HGNC:14491	MRPL40	mitochondrial ribosomal protein L40
CD8 TEM	646	Mitochondrial ribosomal proteins	HGNC:14055	MRPL10	mitochondrial ribosomal protein L10
CD8 TEM	646	Mitochondrial ribosomal proteins	HGNC:16653	MRPL48	mitochondrial ribosomal protein L48
CD8 TEM	646	Mitochondrial ribosomal proteins	HGNC:16686	MRPL55	mitochondrial ribosomal protein L55
CD8 TEM	646	Mitochondrial ribosomal proteins	HGNC:10378	MRPL12	mitochondrial ribosomal protein L12
CD8 TEM	729	L ribosomal proteins	HGNC:10327	RPL26	ribosomal protein L26
CD8 TEM	1054	Ribosomal proteins	HGNC:14056	MRPL2	mitochondrial ribosomal protein L2
CD8 TEM	1054	Ribosomal proteins	HGNC:14276	MRPL4	mitochondrial ribosomal protein L4
CD8 TEM	1054	Ribosomal proteins	HGNC:14502	MRPS10	mitochondrial ribosomal protein S10
CD8 TEM	1054	Ribosomal proteins	HGNC:14488	MRPL34	mitochondrial ribosomal protein L34
CD8 TEM	1054	Ribosomal proteins	HGNC:14491	MRPL40	mitochondrial ribosomal protein L40
CD8 TEM	1054	Ribosomal proteins	HGNC:14055	MRPL10	mitochondrial ribosomal protein L10
CD8 TEM	1054	Ribosomal proteins	HGNC:16653	MRPL48	mitochondrial ribosomal protein L48
CD8 TEM	1054	Ribosomal proteins	HGNC:16686	MRPL55	mitochondrial ribosomal protein L55
CD8 TEM	1054	Ribosomal proteins	HGNC:10327	RPL26	ribosomal protein L26
CD8 TEM	1054	Ribosomal proteins	HGNC:10378	MRPL12	mitochondrial ribosomal protein L12
CD8 TEM	1835	Small nucleolar RNA protein coding host genes	HGNC:3214	EEF2	eukaryotic translation elongation factor 2
CD8 TEM	1838	Small nucleolar RNA host genes	HGNC:3214	EEF2	eukaryotic translation elongation factor 2
CD8 TEM	1994	Large subunit mitochondrial ribosomal proteins	HGNC:14056	MRPL2	mitochondrial ribosomal protein L2
CD8 TEM	1994	Large subunit mitochondrial ribosomal proteins	HGNC:14276	MRPL4	mitochondrial ribosomal protein L4
CD8 TEM	1994	Large subunit mitochondrial ribosomal proteins	HGNC:14488	MRPL34	mitochondrial ribosomal protein L34
CD8 TEM	1994	Large subunit mitochondrial ribosomal proteins	HGNC:14491	MRPL40	mitochondrial ribosomal protein L40
CD8 TEM	1994	Large subunit mitochondrial ribosomal proteins	HGNC:14055	MRPL10	mitochondrial ribosomal protein L10
CD8 TEM	1994	Large subunit mitochondrial ribosomal proteins	HGNC:16653	MRPL48	mitochondrial ribosomal protein L48
CD8 TEM	1994	Large subunit mitochondrial ribosomal proteins	HGNC:16686	MRPL55	mitochondrial ribosomal protein L55
CD8 TEM	1994	Large subunit mitochondrial ribosomal proteins	HGNC:10378	MRPL12	mitochondrial ribosomal protein L12
CD8 TEM	1996	Small subunit mitochondrial ribosomal proteins	HGNC:14502	MRPS10	mitochondrial ribosomal protein S10
NK	728	S ribosomal proteins	HGNC:10401	RPS18	ribosomal protein S18
NK	728	S ribosomal proteins	HGNC:10416	RPS27	ribosomal protein S27
NK	728	S ribosomal proteins	HGNC:10442	RPS9	ribosomal protein S9
NK	729	L ribosomal proteins	HGNC:10316	RPL23	ribosomal protein L23
NK	1054	Ribosomal proteins	HGNC:10401	RPS18	ribosomal protein S18
NK	1054	Ribosomal proteins	HGNC:10416	RPS27	ribosomal protein S27
NK	1054	Ribosomal proteins	HGNC:10442	RPS9	ribosomal protein S9
NK	1054	Ribosomal proteins	HGNC:10316	RPL23	ribosomal protein L23
NK	1835	Small nucleolar RNA protein coding host genes	HGNC:10316	RPL23	ribosomal protein L23
NK	1838	Small nucleolar RNA host genes	HGNC:10316	RPL23	ribosomal protein L23
